# The SARS-CoV-2 accessory factor ORF7a downregulates MHC class I surface expression

**DOI:** 10.1101/2022.05.29.493850

**Authors:** Shuxuan Zheng, Hendrik de Buhr, Patrique Praest, Anouk Evers, Ingrid Brak-Boer, Mariëlle van Grinsven, Ylenia Longo, Liset de Vries, Wilco Nijenhuis, Lukas C. Kapitein, Jeffrey M. Beekman, Monique Nijhuis, Ingo Drexler, Emmanuel J. H. J. Wiertz, Robert Jan Lebbink

**Affiliations:** Department of Medical Microbiology, University Medical Center Utrecht, Utrecht, The Netherlands; Institute for Virology, Düsseldorf University Hospital, Heinrich-Heine-University, Düsseldorf, Germany; Cell Biology, Neurobiology and Biophysics, Department of Biology, Faculty of Science, Utrecht University, Utrecht, The Netherlands; Centre for Living Technologies, Alliance TU/e, WUR, UU, UMC Utrecht, Utrecht, The Netherlands; Department of Pediatric Pulmonology, Wilhelmina Children’s Hospital, University Medical Center Utrecht, Utrecht, The Netherlands; Regenerative Medicine Center Utrecht, University Medical Center, Utrecht, The Netherlands

**Author notes:** Correspondence (R.J. Lebbink). Equal contribution (Shuxuan Zheng, Hendrik de Buhr).

**Keywords:** SARS-CoV-2, ORF7a, MHC class I antigen presentation pathway, COVID-19, immune evasion

## Abstract

The pandemic caused by severe acute respiratory syndrome coronavirus 2 (SARS-CoV-2) has resulted in over 500 million infections and more than six million deaths worldwide. Although the viral genomes of SARS-CoV-1 and SARS-CoV-2 share high sequence homology, the clinical and pathological features of COVID-19 differ profoundly from those of SARS. It is apparent that changes in viral genes contribute to the increased transmissibility of SARS-CoV-2 and pathology of COVID-19.

Cytotoxic T lymphocytes play a key role in the elimination of virus-infected cells, mediated by recognition of virus-derived peptides that are presented on MHC class I molecules. Here, we show that SARS-CoV-2 can interfere with antigen presentation thereby evading immune surveillance. SARS-CoV-2 infection of monkey and human cell lines resulted in reduced cell-surface expression of MHC class I molecules. We identified a single viral gene product, the accessory factor open reading frame 7a (ORF7a), that mediates this effect. ORF7a interacts with HLA class I molecules in the ER, resulting in ER retention or impaired HLA heavy chain (HC) trafficking to the Golgi. Ultimately, these actions result in reduced HLA class I surface expression on infected cells. Whereas ORF7a from SARS-CoV-2 reduces surface HLA class I levels, the homologous ORF7a from the 2002 pandemic SARS-CoV-1 did not, suggesting that SARS-CoV-2 ORF7a acquired the ability to downregulate HLA-I during evolution of the virus. We identified a single amino acid in the SARS-CoV-1 ORF7a luminal domain that, upon mutating to the corresponding SARS-CoV-2 ORF7a sequence, induced a gain-of-function in HLA surface downregulation. By abrogating HLA class I antigen presentation via ORF7a, SARS-CoV-2 may evade host immune responses by inhibiting anti-viral cytotoxic T cell activity, thereby contributing to the pathology of COVID-19.
