## Supplemental Table S1 for "The SARS-CoV-2 accessory factor ORF7a downregulates MHC class I surface expression"

### Sheet: Sheet1
Table S1: Sequences of the ORF7a and ORF8 coding regions.
Gene	Tag	Virus	Sequence (5'-3')
ORF7a	Not tagged	SARS-CoV	ATGAAGATCATCCTGTTCCTGACCCTGATCGTGTTCACCAGCTGCGAGCTGTACCACTACCAGGAGTGCGTGAGAGGCACCACCGTGCTGCTGAAGGAGCCCTGCCCCAGCGGCACCTACGAGGGCAACAGCCCCTTCCACCCCCTGGCCGACAACAAGTTCGCCCTGACCTGCACCAGCACCCACTTCGCCTTCGCCTGCGCCGACGGCACCAGACACACCTACCAGCTGAGAGCCAGAAGCGTGAGCCCCAAGCTGTTCATCAGACAGGAGGAGGTGCAGCAGGAGCTGTACAGCCCCCTGTTCCTGATCGTGGCCGCCCTGGTGTTCCTGATCCTGTGCTTCACCATCAAGAGAAAGACCGAGTAA
ORF7a	StrepII tag (C-terminus)	SARS-CoV	ATGAAGATCATCCTGTTCCTGACCCTGATCGTGTTCACCAGCTGCGAGCTGTACCACTACCAGGAGTGCGTGAGAGGCACCACCGTGCTGCTGAAGGAGCCCTGCCCCAGCGGCACCTACGAGGGCAACAGCCCCTTCCACCCCCTGGCCGACAACAAGTTCGCCCTGACCTGCACCAGCACCCACTTCGCCTTCGCCTGCGCCGACGGCACCAGACACACCTACCAGCTGAGAGCCAGAAGCGTGAGCCCCAAGCTGTTCATCAGACAGGAGGAGGTGCAGCAGGAGCTGTACAGCCCCCTGTTCCTGATCGTGGCCGCCCTGGTGTTCCTGATCCTGTGCTTCACCATCAAGAGAAAGACCGAGCTCGAAGGCGGCGGGGGATGGAGCCATCCACAA…
ORF7a	Not tagged	SARS-CoV-2	ATGAAGATCATTTTGTTTCTGGCCCTCATAACCCTGGCTACATGCGAACTGTATCATTACCAGGAATGTGTCCGGGGGACAACCGTACTGCTGAAAGAGCCCTGTAGCAGCGGCACTTATGAAGGTAATTCCCCCTTCCACCCTCTTGCAGACAACAAGTTCGCCTTGACGTGTTTTAGTACCCAGTTCGCTTTTGCATGCCCCGATGGTGTTAAACACGTGTACCAGCTCAGGGCTCGATCTGTGTCCCCCAAACTGTTCATACGACAAGAGGAGGTGCAAGAGTTGTATAGCCCAATTTTCCTTATTGTAGCCGCCATAGTCTTTATCACATTGTGCTTTACACTGAAAAGAAAGACTGAGTAA
ORF7a	StrepII tag (C-terminus)	SARS-CoV-2	ATGAAGATCATTTTGTTTCTGGCCCTCATAACCCTGGCTACATGCGAACTGTATCATTACCAGGAATGTGTCCGGGGGACAACCGTACTGCTGAAAGAGCCCTGTAGCAGCGGCACTTATGAAGGTAATTCCCCCTTCCACCCTCTTGCAGACAACAAGTTCGCCTTGACGTGTTTTAGTACCCAGTTCGCTTTTGCATGCCCCGATGGTGTTAAACACGTGTACCAGCTCAGGGCTCGATCTGTGTCCCCCAAACTGTTCATACGACAAGAGGAGGTGCAAGAGTTGTATAGCCCAATTTTCCTTATTGTAGCCGCCATAGTCTTTATCACATTGTGCTTTACACTGAAAAGAAAGACTGAGCTCGAAGGCGGCGGGGGATGGAGCCATCCACAATTC…
ORF8	Not tagged	SARS-CoV-2	ATGAAGTTTCTCGTGTTCTTGGGCATTATCACCACAGTCGCGGCTTTTCATCAAGAATGCTCTTTGCAGTCTTGTACACAGCATCAACCTTATGTCGTCGATGATCCTTGCCCGATTCACTTTTACAGTAAATGGTATATCAGGGTAGGGGCCCGAAAAAGCGCACCATTGATTGAATTGTGTGTGGACGAGGCAGGGAGCAAAAGTCCGATTCAATACATTGACATCGGTAATTATACTGTCAGTTGTTCCCCCTTTACGATCAACTGCCAAGAACCCAAACTGGGGAGCTTGGTGGTCCGATGTTCCTTCTATGAAGATTTTCTTGAGTATCACGATGTCAGGGTGGTCCTTGACTTTATATAA
ORF8	StrepII tag (C-terminus)	SARS-CoV-2	ATGAAGTTTCTCGTGTTCTTGGGCATTATCACCACAGTCGCGGCTTTTCATCAAGAATGCTCTTTGCAGTCTTGTACACAGCATCAACCTTATGTCGTCGATGATCCTTGCCCGATTCACTTTTACAGTAAATGGTATATCAGGGTAGGGGCCCGAAAAAGCGCACCATTGATTGAATTGTGTGTGGACGAGGCAGGGAGCAAAAGTCCGATTCAATACATTGACATCGGTAATTATACTGTCAGTTGTTCCCCCTTTACGATCAACTGCCAAGAACCCAAACTGGGGAGCTTGGTGGTCCGATGTTCCTTCTATGAAGATTTTCTTGAGTATCACGATGTCAGGGTGGTCCTTGACTTTATACTCGAAGGCGGCGGGGGATGGAGCCATCCACAATTC…
