## Supplemental Table S2 for "The SARS-CoV-2 accessory factor ORF7a downregulates MHC class I surface expression"

### Sheet: Table S1.
Table S2. Oligonucleotides used in generating ORF7-variants as described in the manuscript
Function	Product	Primer name	Sequence (5'-3')
Amplification	CD8S_CoV2-ORF7a	CD8S_Fw	GATCCCCCGGGCTGCAGGAATTCGCTAGCTTAATTAACCACCATGGCCTTACCAGTGACCGCCTTGCTCCTGCCGCTGGCCTTGCTGCTCCACGCCGCCAGGCCGTATCATTACCAGGAATGTGTCCG
		CD8S_Rev	AGGGGGGGAGAGGGGCGGAATTCACCGGTGAGCGCTGTCTAGAGGTTACTCAGTCTTTCTTTTCAGTGTAAAG
Amplification	Tail-mut_CoV2-ORF7a	Tail-mut_Fw	GATCCCCCGGGCTGCAGGAATTCGCTAGCTTAATTAACCACCATGAAGATCATTTTGTTTC
		Tail-mut_Rev	AGGGGGGGAGAGGGGCGGAATTCACCGGTGAGCGCTGTCTAGAGGTTAAGCGGCAGCGGCTTTCAGTGTAAAGCACAATGTGAT
Amplification	∆TM/∆tail_CoV2-ORF7a	∆TM/∆tail_Fw	GATCCCCCGGGCTGCAGGAATTCGCTAGCTTAATTAACCACCATGAAGATCATTTTGTTTC
		∆TM/∆tail_Rev	AGGGGGGGAGAGGGGCGGAATTCACCGGTGAGCGCTGTCTAGAGGTTATTGCACCTCCTCTTGTCGTATG
Amplification	Signal chimera_CoV-ORF7a	Signal_Fw	GATCCCCCGGGCTGCAGGAATTCGCTAGCTTAATTAACCACCATGAAGATCATTTTGTTTCTGGCCCTCATAACCCTGGCTACATGCGAGCTGTACCACTACCAGG
		Signal_Rev	AGGGGGGGAGAGGGGCGGAATTCACCGGTGAGCGCTGTCTAGAGGTTACTTTTCAAACTGCGGATGTGACCATGATC
Amplification	Luminal chimera_CoV-ORF7a	pLV_Fw	GATCCCCCGGGCTGCAGGAATTC
		Luminal_Rev	CCATCGGGGCATGCAAAAGCGAACTGGGTACTAAAGCAGGTCAGGGCGAACTTGTTG
		Luminal_Fw	TCGCTTTTGCATGCCCCGATGGTGTTAAACACGTGTACCAGCTGAGAGCCAGAAGC
		pLV_Rev	AGGGGGGGAGAGGGGCGGAATTCAC
Amplification	TM chimera_CoV-ORF7a	pLV_Fw	GATCCCCCGGGCTGCAGGAATTC
		TM_Rev	AGACTATGGCGGCTACAATAAGGAAAATTGGGCTATACAACTCTTGCACCTCCTCCTGTCTGATGAAC
		TM_Fw	TCCTTATTGTAGCCGCCATAGTCTTTATCACATTGTGCTTTACACTGAAGAGAAAGACCGAGCTCGAAG
		pLV_Rev	AGGGGGGGAGAGGGGCGGAATTCAC
Amplification	T59F/H62Q/A68P_CoV-ORF7a	T59F/H62Q/A68P_Fw	CAACAAGTTCGCCCTGACCTGCttCAGCACCCAaTTCGCCTTCGCCTGCcCCGACGGCACCAGACACACCTAC
		pLV_Rev	AGGGGGGGAGAGGGGCGGAATTCAC
Amplification	T71V/R72K/T74V_CoV-ORF7a	T71V/R72K/T74V_Fw	CAACAAGTTCGCCCTGACCTGCACCAGCACCCACTTCGCCTTCGCCTGCGCCGACGGCGTGAAACACGTGTACCAGCTGAGAGCCAGAAG
		pLV_Rev	AGGGGGGGAGAGGGGCGGAATTCAC
Amplification	T59F/H62Q_CoV-ORF7a	T59F/H62Q_Fw	CAACAAGTTCGCCCTGACCTGCttCAGCACCCAaTTCGCCTTCGCCTGCGCCGACGGCACCAGACACACCTAC
		pLV_Rev	AGGGGGGGAGAGGGGCGGAATTCAC
Amplification	T59F/A68P_CoV-ORF7a	T59F/A68P_Fw	CAACAAGTTCGCCCTGACCTGCttCAGCACCCACTTCGCCTTCGCCTGCcCCGACGGCACCAGACACACCTAC
		pLV_Rev	AGGGGGGGAGAGGGGCGGAATTCAC
Amplification	H62Q/A68P_CoV-ORF7a	H62Q/A68P_Fw	CAACAAGTTCGCCCTGACCTGCACCAGCACCCAaTTCGCCTTCGCCTGCcCCGACGGCACCAGACACACCTAC
		pLV_Rev	AGGGGGGGAGAGGGGCGGAATTCAC
Amplification	T59F_CoV-ORF7a	T59F_Fw	CAACAAGTTCGCCCTGACCTGCttCAGCACCCACTTCGCCTTCGC
		pLV_Rev	AGGGGGGGAGAGGGGCGGAATTCAC
Amplification	H62Q_CoV-ORF7a	H62Q_Fw	CAACAAGTTCGCCCTGACCTGCACCAGCACCCAaTTCGCCTTCGCCTGCGCCG
		pLV_Rev	AGGGGGGGAGAGGGGCGGAATTCAC
Amplification	A68P_CoV-ORF7a	A68P_Fw	CAACAAGTTCGCCCTGACCTGCACCAGCACCCACTTCGCCTTCGCCTGCcCCGACGGCACCAGACACACCTAC
		pLV_Rev	AGGGGGGGAGAGGGGCGGAATTCAC
